# The IMEx Coronavirus interactome: an evolving map of Coronaviridae-Host molecular interactions

**DOI:** 10.1101/2020.06.16.153817

**Authors:** L Perfetto, C Pastrello, N Del-Toro, M Duesbury, M Iannuccelli, M Kotlyar, L Licata, B Meldal, K Panneerselvam, S Panni, N Rahimzadeh, S Ricard-Blum, L Salwinski, A Shrivastava, G Cesareni, M Pellegrini, S Orchard, I Jurisica, HH Hermjakob, P Porras

## Abstract

The current Coronavirus Disease 2019 (COVID-19) pandemic, caused by the Severe Acute Respiratory Syndrome Coronavirus 2 (SARS-CoV-2), has spurred a wave of research of nearly unprecedented scale. Among the different strategies that are being used to understand the disease and develop effective treatments, the study of physical molecular interactions enables studying fine-grained resolution of the mechanisms behind the virus biology and the human organism response. Here we present a curated dataset of physical molecular interactions, manually extracted by IMEx Consortium curators focused on proteins from SARS-CoV-2, SARS-CoV-1 and other members of the *Coronaviridae* family. Currently, the dataset comprises over 2,200 binarized interactions extracted from 86 publications. The dataset can be accessed in the standard formats recommended by the Proteomics Standards Initiative (HUPO-PSI) at the IntAct database website (www.ebi.ac.uk/intact), and will be continuously updated as research on COVID-19 progresses.
