## Supplementary Table 1 for "The IMEx Coronavirus interactome: an evolving map of Coronaviridae-Host molecular interactions"

### Sheet: Legend
	Supplementary table 1: Basic dataset statistics
	Supplementary table 1A: Organisms represented in the IMEx Coronavirus dataset
	Supplementary table 1B: Experimental approaches used to derive Coronavirus-related interactions
	PSI-MI Controlled Vocabulary IDs (https://www.ebi.ac.uk/ols/ontologies/mi) and NCBI taxonomy IDs (https://www.ncbi.nlm.nih.gov/taxonomy) are provided between parenthesis for each item in the list
	Supplementary table 1C: Number of unique interactions and binarized evidence per curated publication

### Sheet: ST1A - organism.stats
organism scientific name	NCBI taxid	Group taxon	Nr molecules
Homo sapiens	9606	mammal	918
Mus musculus	10090	mammal	85
Human SARS coronavirus	694009	coronaviridae	59
SARS-CoV-2	2697049	coronaviridae	57
Murine coronavirus (strain A59)	11142	coronaviridae	11
Rattus norvegicus	10116	mammal	9
Chlorocebus aethiops	9534	mammal	8
Sus scrofa	9823	mammal	7
Human coronavirus 229E	11137	coronaviridae	6
Saccharomyces cerevisiae	559292	yeast	5
Human coronavirus NL63	277944	coronaviridae	3
Avian infectious bronchitis virus (strain Beaudette)	11122	coronaviridae	2
Human betacoronavirus 2c EMC/2012	1235996	coronaviridae	2
SARS coronavirus Urbani	228330	coronaviridae	2
Porcine epidemic diarrhea virus (strain CV777)	229032	coronaviridae	2
Human coronavirus OC43	31631	coronaviridae	2
Bat coronavirus HKU5	694008	coronaviridae	2
Vaccinia virus (strain Western Reserve)	10254	other viruses	1
Sheeppox virus (strain KS-1)	10269	other viruses	1
Human herpesvirus 1 (strain F) (HHV-1)	10304	other viruses	1
Human herpesvirus 2 (strain HG52) (HHV-2)	10315	other viruses	1
Human cytomegalovirus (strain AD169) (HHV-5)	10360	other viruses	1
Human herpesvirus 6A (strain Uganda-1102) (HHV-6 variant A)	10370	other viruses	1
Human adenovirus C serotype 2 (HAdV-2)	10515	other viruses	1
Human papillomavirus type 31	10585	other viruses	1
Human papillomavirus type 33	10586	other viruses	1
Human papillomavirus type 35	10587	other viruses	1
Human papillomavirus type 39	10588	other viruses	1
Human papillomavirus type 45	10593	other viruses	1
Human papillomavirus type 51	10595	other viruses	1
Human papillomavirus type 58	10598	other viruses	1
Human papillomavirus type ME180	10602	other viruses	1
Bovine coronavirus	11128	coronaviridae	1
Porcine transmissible gastroenteritis coronavirus (strain Purdue)	11151	coronaviridae	1
Porcine coronavirus HKU15	1159905	coronaviridae	1
Human immunodeficiency virus type 1 group M subtype B (isolate ARV2/SF2)	11685	other viruses	1
Abelson murine leukemia virus	11788	other viruses	1
Middle East respiratory syndrome-related coronavirus (isolate United Kingdom/H123990006/2012)	1263720	coronaviridae	1
Simian virus 40	1891767	other viruses	1
SARS coronavirus Frankfurt 1	229992	coronaviridae	1
Bat coronavirus RaTG13	2709072	coronaviridae	1
SARS coronavirus TJF	284672	coronaviridae	1
Schizosaccharomyces pombe (strain ATCC 38366 / 972)	284812	yeast	1
SARS coronavirus PC4-145	296839	coronaviridae	1
Influenza A virus (strain A/Turkey/Bethlehem-Glilit/1492-B/1982 H1N1)	31663	other viruses	1
Human papillomavirus type 16	333760	other viruses	1
Human papillomavirus type 18	333761	other viruses	1
Human papillomavirus type 26	333762	other viruses	1
Tupaia belangeri	37347	mammal	1
Influenza A virus (strain A/Duck/Germany/1949 H10N7)	382838	other viruses	1
Influenza A virus (strain A/Northern Territory/60/1968 H3N2)	384505	other viruses	1
Influenza A virus (strain A/Turkey/Canada/1963 H6N8)	387262	other viruses	1
Human immunodeficiency virus type 1 group N	388819	other viruses	1
Simian immunodeficiency virus (isolate EK505)	388912	other viruses	1
Human T-cell leukemia virus 1	39015	other viruses	1
Human papillomavirus type 70	39457	other viruses	1
Human T-cell leukemia virus 1	402046	other viruses	1
Human T-cell leukemia virus 3 (strain Pyl43)	406769	other viruses	1
Human coronavirus HKU1 (isolate N5)	443241	coronaviridae	1
Human papillomavirus type 68	45240	other viruses	1
Rabies virus (strain Vnukovo-32)	45418	other viruses	1
African swine fever virus	561444	other viruses	1
Chlorocebus sabaeus	60711	mammal	1
Elephantid herpesvirus 1 (isolate Asian elephant/Berlin/Kiba/1998)	654902	other viruses	1
Bat coronavirus HKU9	694006	coronaviridae	1
Bat coronavirus HKU4	694007	coronaviridae	1
Saccharomyces cerevisiae (strain AWRI796)	764097	yeast	1
Canis familiaris	9615	mammal	1
Paguma larvata	9675	mammal	1
Bos taurus	9913	mammal	1

### Sheet: ST1B - exp.methods.stats
Experimental setup				Count
Interaction detection method	Participant detection method	Host organism	Host organism common name
anti tag coimmunoprecipitation (MI:0007)	sequence tag identification (MI:0102)	Homo sapiens transformed primary embryonal kidney cells (taxID:9606)	HEK293 cells	631
pull down (MI:0096)	sequence tag identification (MI:0102)	Homo sapiens 293 cells transformed with SV40 large T antigen (taxID:9606)	HEK293T cells	332
phage display (MI:0084)	nucleotide sequence identification (MI:0078)	In vitro (taxID:-1)	in vitro	123
pull down (MI:0096)	sequence tag identification (MI:0102)	Homo sapiens epitheloid cervix carcinoma cells (taxID:9606)	HeLa cells	121
two hybrid pooling approach (MI:0398)	nucleotide sequence identification (MI:0078)	Saccharomyces cerevisiae (Baker's yeast) (taxID:4932)	Yeast cells	85
two hybrid (MI:0018)	predetermined participant (MI:0396)	Saccharomyces cerevisiae (Baker's yeast) (taxID:4932)	Yeast cells	74
pull down (MI:0096)	sequence tag identification (MI:0102)	In vitro (taxID:-1)	in vitro	56
luminescence based mammalian interactome mapping (MI:0729)	predetermined participant (MI:0396)	Homo sapiens transformed primary embryonal kidney cells (taxID:9606)	HEK293 cells	44
pull down (MI:0096)	predetermined participant (MI:0396)	In vitro (taxID:-1)	in vitro	39
two hybrid pooling approach (MI:0398)	nucleotide sequence identification (MI:0078)	Saccharomyces cerevisiae (taxID:559292)	Yeast cells	38
isothermal titration calorimetry (MI:0065)	predetermined participant (MI:0396)	In vitro (taxID:-1)	in vitro	33
anti tag coimmunoprecipitation (MI:0007)	anti tag western blot (MI:0705)	Homo sapiens transformed primary embryonal kidney cells (taxID:9606)	HEK293 cells	32
two hybrid (MI:0018)	predetermined participant (MI:0396)	Saccharomyces cerevisiae (taxID:559292)	Yeast cells	27
phage display (MI:0084)	predetermined participant (MI:0396)	In vitro (taxID:-1)	in vitro	26
x-ray crystallography (MI:0114)	predetermined participant (MI:0396)	In vitro (taxID:-1)	in vitro	26
two hybrid (MI:0018)	nucleotide sequence identification (MI:0078)	Saccharomyces cerevisiae (Baker's yeast) (taxID:4932)	Yeast cells	25
surface plasmon resonance (MI:0107)	predetermined participant (MI:0396)	In vitro (taxID:-1)	in vitro	24
hydroxylase assay (MI:1000)	predetermined participant (MI:0396)	In vitro (taxID:-1)	in vitro	21
molecular sieving (MI:0071)	predetermined participant (MI:0396)	In vitro (taxID:-1)	in vitro	20
two hybrid (MI:0018)	experimental participant identification (MI:0661)	Saccharomyces cerevisiae (Baker's yeast) (taxID:4932)	Yeast cells	19
pull down (MI:0096)	multidimensional protein identification technology (MI:0658)	Homo sapiens transformed primary embryonal kidney cells (taxID:9606)	HEK293 cells	18
pull down (MI:0096)	western blot (MI:0113)	In vitro (taxID:-1)	in vitro	16
anti tag coimmunoprecipitation (MI:0007)	identification by antibody (MI:0421)	Homo sapiens 293 cells transformed with SV40 large T antigen (taxID:9606)	HEK293T cells	15
cosedimentation in solution (MI:0028)	predetermined participant (MI:0396)	In vitro (taxID:-1)	in vitro	15
protease assay (MI:0435)	predetermined participant (MI:0396)	In vitro (taxID:-1)	in vitro	15
fluorescence-activated cell sorting (MI:0054)	identification by antibody (MI:0421)	In vitro (taxID:-1)	in vitro	14
anti tag coimmunoprecipitation (MI:0007)	western blot (MI:0113)	Homo sapiens transformed primary embryonal kidney cells (taxID:9606)	HEK293 cells	13
pull down (MI:0096)	western blot (MI:0113)	Homo sapiens epitheloid cervix carcinoma cells (taxID:9606)	HeLa cells	12
two hybrid (MI:0018)	nucleotide sequence identification (MI:0078)	Saccharomyces cerevisiae (taxID:559292)	Yeast cells	10
anti tag coimmunoprecipitation (MI:0007)	anti tag western blot (MI:0705)	Homo sapiens 293 cells transformed with SV40 large T antigen (taxID:9606)	HEK293T cells	8
x-ray crystallography (MI:0114)	peptide synthesis (MI:0083)	In vitro (taxID:-1)	in vitro	8
anti tag coimmunoprecipitation (MI:0007)	western blot (MI:0113)	Homo sapiens 293 cells transformed with SV40 large T antigen (taxID:9606)	HEK293T cells	7
cross-linking study (MI:0030)	western blot (MI:0113)	In vitro (taxID:-1)	in vitro	7
pull down (MI:0096)	anti tag western blot (MI:0705)	In vitro (taxID:-1)	in vitro	7
x-ray crystallography (MI:0114)	predetermined participant (MI:0396)	Escherichia coli (taxID:562)	E. coli cells	7
anti bait coimmunoprecipitation (MI:0006)	western blot (MI:0113)	Mus musculus heart [Cardiac tissue] (taxID:10090)	Mouse heart tissue	6
anti bait coimmunoprecipitation (MI:0006)	tag visualisation (MI:0866)	In vitro (taxID:-1)	in vitro	6
anti tag coimmunoprecipitation (MI:0007)	autoradiography (MI:0833)	In vitro (taxID:-1)	in vitro	6
cross-linking study (MI:0030)	molecular weight estimation by coomasie staining (MI:0818)	In vitro (taxID:-1)	in vitro	6
pull down (MI:0096)	western blot (MI:0113)	Homo sapiens transformed primary embryonal kidney cells (taxID:9606)	HEK293 cells	6
pull down (MI:0096)	quantitative reverse transcription pcr (MI:1196)	Homo sapiens epitheloid cervix carcinoma cells (taxID:9606)	HeLa cells	6
blue native page (MI:0276)	sequence tag identification (MI:0102)	Mus musculus heart [Cardiac tissue] (taxID:10090)	Mouse heart tissue	6
enzyme linked immunosorbent assay (MI:0411)	identification by antibody (MI:0421)	In vitro (taxID:-1)	in vitro	6
affinity chromatography technology (MI:0004)	western blot (MI:0113)	In vitro (taxID:-1)	in vitro	5
anti tag coimmunoprecipitation (MI:0007)	identification by antibody (MI:0421)	Homo sapiens HEK293F cell line (taxID:9606)	HEK293F cells	5
anti tag coimmunoprecipitation (MI:0007)	anti tag western blot (MI:0705)	Mesocricetus auratus_BHK21 (taxID:10036)	BHK21 cells	5
isothermal titration calorimetry (MI:0065)	peptide synthesis (MI:0083)	In vitro (taxID:-1)	in vitro	5
pull down (MI:0096)	autoradiography (MI:0833)	In vitro (taxID:-1)	in vitro	5
3D electron microscopy (MI:0410)	identification by structure determination (MI:2287)	In vitro (taxID:-1)	in vitro	5
fluorescence microscopy (MI:0416)	anti tag immunostaining (MI:0707)	Homo sapiens 293 cells transformed with SV40 large T antigen (taxID:9606)	HEK293T cells	5
anti bait coimmunoprecipitation (MI:0006)	western blot (MI:0113)	Homo sapiens hepatoma cell line established from a hepatocellular carcinoma (taxID:9606)	Huh-7 cells	4
anti tag coimmunoprecipitation (MI:0007)	anti tag western blot (MI:0705)	Homo sapiens epitheloid cervix carcinoma cells (taxID:9606)	HeLa cells	4
circular dichroism (MI:0016)	predetermined participant (MI:0396)	Escherichia coli (taxID:562)	E. coli cells	4
3D electron microscopy (MI:0410)	predetermined participant (MI:0396)	In vitro (taxID:-1)	in vitro	4
anti bait coimmunoprecipitation (MI:0006)	western blot (MI:0113)	chlae-vero_e6 cells (taxID:9534)	Vero E6 cells	3
anti bait coimmunoprecipitation (MI:0006)	Identification by mass spectrometry (MI:0427)	Chlorocebus (Cercopithecus) aethiops kidney cells (taxID:9534)	Vero cells	3
anti tag coimmunoprecipitation (MI:0007)	nucleotide sequence identification (MI:0078)	Homo sapiens epitheloid cervix carcinoma cells (taxID:9606)	HeLa cells	3
anti tag coimmunoprecipitation (MI:0007)	anti tag western blot (MI:0705)	chlae-vero_e6 cells (taxID:9534)	Vero E6 cells	3
coimmunoprecipitation (MI:0019)	identification by antibody (MI:0421)	Homo sapiens epitheloid cervix carcinoma cells (taxID:9606)	HeLa cells	3
electron microscopy (MI:0040)	predetermined participant (MI:0396)	In vitro (taxID:-1)	in vitro	3
pull down (MI:0096)	molecular weight estimation by autoradiography (MI:0821)	In vitro (taxID:-1)	in vitro	3
protease assay (MI:0435)	edman degradation (MI:0039)	In vitro (taxID:-1)	in vitro	3
detection by mass spectrometry (MI:0943)	predetermined participant (MI:0396)	In vitro (taxID:-1)	in vitro	3
bio-layer interferometry (MI:0969)	predetermined participant (MI:0396)	In vitro (taxID:-1)	in vitro	3
affinity chromatography technology (MI:0004)	identification by antibody (MI:0421)	In vitro (taxID:-1)	in vitro	2
affinity chromatography technology (MI:0004)	autoradiography (MI:0833)	In vitro (taxID:-1)	in vitro	2
anti bait coimmunoprecipitation (MI:0006)	western blot (MI:0113)	In vitro (taxID:-1)	in vitro	2
anti bait coimmunoprecipitation (MI:0006)	western blot (MI:0113)	Human bronchial epithelial cell line BEAS-2B (taxID:9606)	BEAS-2B cells	2
anti bait coimmunoprecipitation (MI:0006)	western blot (MI:0113)	Homo sapiens epitheloid cervix carcinoma cells (taxID:9606)	HeLa cells	2
anti bait coimmunoprecipitation (MI:0006)	anti tag western blot (MI:0705)	Homo sapiens epitheloid cervix carcinoma cells (taxID:9606)	HeLa cells	2
anti bait coimmunoprecipitation (MI:0006)	autoradiography (MI:0833)	chinese hamster ovary cell line (taxID:10029)	CHO cells	2
anti tag coimmunoprecipitation (MI:0007)	nucleotide sequence identification (MI:0078)	Homo sapiens (taxID:9606)	Human cells	2
anti tag coimmunoprecipitation (MI:0007)	peptide massfingerprinting (MI:0082)	Homo sapiens 293 cells transformed with SV40 large T antigen (taxID:9606)	HEK293T cells	2
cross-linking study (MI:0030)	molecular weight estimation by silver staining (MI:0817)	chlae-vero_e6 cells (taxID:9534)	Vero E6 cells	2
electron microscopy (MI:0040)	western blot (MI:0113)	In vitro (taxID:-1)	in vitro	2
molecular sieving (MI:0071)	western blot (MI:0113)	In vitro (taxID:-1)	in vitro	2
molecular sieving (MI:0071)	predetermined participant (MI:0396)	Escherichia coli (taxID:562)	E. coli cells	2
pull down (MI:0096)	molecular weight estimation by staining (MI:0816)	In vitro (taxID:-1)	in vitro	2
affinity technology (MI:0400)	anti tag western blot (MI:0705)	In vitro (taxID:-1)	in vitro	2
fluorescence microscopy (MI:0416)	tag visualisation (MI:0866)	Chlorocebus (Cercopithecus) aethiops kidney cells (taxID:9534)	Vero cells	2
protease assay (MI:0435)	western blot (MI:0113)	In vitro (taxID:-1)	in vitro	2
confocal microscopy (MI:0663)	immunocytochemistry (MI:1200)	In vitro (taxID:-1)	in vitro	2
comigration in sds page (MI:0808)	molecular weight estimation by staining (MI:0816)	Homo sapiens (taxID:9606)	Human cells	2
rna immunoprecipitation (MI:1017)	quantitative reverse transcription pcr (MI:1196)	Homo sapiens 293 cells transformed with SV40 large T antigen (taxID:9606)	HEK293T cells	2
microscale thermophoresis (MI:1247)	predetermined participant (MI:0396)	In vitro (taxID:-1)	in vitro	2
affinity chromatography technology (MI:0004)	sequence tag identification (MI:0102)	In vitro (taxID:-1)	in vitro	1
anti bait coimmunoprecipitation (MI:0006)	nucleotide sequence identification (MI:0078)	In vitro (taxID:-1)	in vitro	1
anti bait coimmunoprecipitation (MI:0006)	western blot (MI:0113)	Chlorocebus (Cercopithecus) aethiops kidney cells (taxID:9534)	Vero cells	1
anti bait coimmunoprecipitation (MI:0006)	western blot (MI:0113)	Homo sapiens (taxID:9606)	Human cells	1
anti bait coimmunoprecipitation (MI:0006)	western blot (MI:0113)	Porcine intestinal epithelial crypt cells (taxID:9834)	Porcine intestinal epithelial crypt cells	1
anti bait coimmunoprecipitation (MI:0006)	Identification by mass spectrometry (MI:0427)	Mus musculus heart [Cardiac tissue] (taxID:10090)	Mouse heart tissue	1
anti bait coimmunoprecipitation (MI:0006)	Identification by mass spectrometry (MI:0427)	Homo sapiens epitheloid cervix carcinoma cells (taxID:9606)	HeLa cells	1
anti bait coimmunoprecipitation (MI:0006)	anti tag western blot (MI:0705)	chlae-vero_e6 cells (taxID:9534)	Vero E6 cells	1
anti bait coimmunoprecipitation (MI:0006)	anti tag western blot (MI:0705)	Homo sapiens hepatoma cell line established from a hepatocellular carcinoma (taxID:9606)	Huh-7 cells	1
anti bait coimmunoprecipitation (MI:0006)	anti tag western blot (MI:0705)	Homo sapiens (taxID:9606)	Human cells	1
anti bait coimmunoprecipitation (MI:0006)	molecular weight estimation by staining (MI:0816)	Homo sapiens 293 cells transformed with SV40 large T antigen (taxID:9606)	HEK293T cells	1
anti tag coimmunoprecipitation (MI:0007)	sequence tag identification (MI:0102)	Human bronchial epithelial cell line BEAS-2B (taxID:9606)	BEAS-2B cells	1
anti tag coimmunoprecipitation (MI:0007)	western blot (MI:0113)	Homo sapiens hepatoma cell line established from a hepatocellular carcinoma (taxID:9606)	Huh-7 cells	1
anti tag coimmunoprecipitation (MI:0007)	anti tag western blot (MI:0705)	Chlorocebus aethiops COS-1 cells (taxID:9534)	COS-1 cells	1
anti tag coimmunoprecipitation (MI:0007)	anti tag western blot (MI:0705)	Homo sapiens Caucasian lung carcinoma cell line (taxID:9606)	A549 cells	1
anti tag coimmunoprecipitation (MI:0007)	anti tag western blot (MI:0705)	Homo sapiens (taxID:9606)	Human cells	1
circular dichroism (MI:0016)	predetermined participant (MI:0396)	In vitro (taxID:-1)	in vitro	1
coimmunoprecipitation (MI:0019)	identification by antibody (MI:0421)	Chlorocebus aethiops MA-104 kidney epithelial cells (taxID:9534)	MA-104 cells	1
coimmunoprecipitation (MI:0019)	identification by antibody (MI:0421)	chlae-vero_e6 cells (taxID:9534)	Vero E6 cells	1
coimmunoprecipitation (MI:0019)	experimental participant identification (MI:0661)	Homo sapiens (taxID:9606)	Human cells	1
transmission electron microscopy (MI:0020)	predetermined participant (MI:0396)	Homo sapiens (taxID:9606)	Human cells	1
cosedimentation through density gradient (MI:0029)	western blot (MI:0113)	In vitro (taxID:-1)	in vitro	1
electron microscopy (MI:0040)	identification by antibody (MI:0421)	chlae-vero_e6 cells (taxID:9534)	Vero E6 cells	1
experimental interaction detection (MI:0045)	nucleotide sequence identification (MI:0078)	In vitro (taxID:-1)	in vitro	1
far western blotting (MI:0047)	western blot (MI:0113)	In vitro (taxID:-1)	in vitro	1
far western blotting (MI:0047)	anti tag western blot (MI:0705)	In vitro (taxID:-1)	in vitro	1
fluorescence technology (MI:0051)	peptide synthesis (MI:0083)	In vitro (taxID:-1)	in vitro	1
fluorescent resonance energy transfer (MI:0055)	predetermined participant (MI:0396)	Homo sapiens (taxID:9606)	Human cells	1
fluorescent resonance energy transfer (MI:0055)	tag visualisation by fluorescence (MI:0867)	Chlorocebus aethiops COS-1 cells (taxID:9534)	COS-1 cells	1
light scattering (MI:0067)	predetermined participant (MI:0396)	Drosophila melanogaster (Fruit fly) (taxID:7227)	Drosophila cells	1
molecular sieving (MI:0071)	predetermined participant (MI:0396)	Drosophila melanogaster (Fruit fly) (taxID:7227)	Drosophila cells	1
molecular sieving (MI:0071)	predetermined participant (MI:0396)	Homo sapiens HEK293F cell line (taxID:9606)	HEK293F cells	1
molecular sieving (MI:0071)	predetermined participant (MI:0396)	Homo sapiens (taxID:9606)	Human cells	1
molecular sieving (MI:0071)	molecular weight estimation by staining (MI:0816)	Homo sapiens HEK293F cell line (taxID:9606)	HEK293F cells	1
molecular sieving (MI:0071)	molecular weight estimation by coomasie staining (MI:0818)	In vitro (taxID:-1)	in vitro	1
pull down (MI:0096)	de novo protein sequencing by mass spectrometry (MI:0032)	In vitro (taxID:-1)	in vitro	1
pull down (MI:0096)	nucleotide sequence identification (MI:0078)	In vitro (taxID:-1)	in vitro	1
pull down (MI:0096)	western blot (MI:0113)	Escherichia coli (strain K12) (taxID:83333)	E. coli cells	1
pull down (MI:0096)	experimental participant identification (MI:0661)	In vitro (taxID:-1)	in vitro	1
pull down (MI:0096)	molecular weight estimation by coomasie staining (MI:0818)	In vitro (taxID:-1)	in vitro	1
surface plasmon resonance (MI:0107)	nucleotide sequence identification (MI:0078)	In vitro (taxID:-1)	in vitro	1
x-ray crystallography (MI:0114)	predetermined participant (MI:0396)	Homo sapiens (taxID:9606)	Human cells	1
3D electron microscopy (MI:0410)	predetermined participant (MI:0396)	Drosophila melanogaster (Fruit fly) (taxID:7227)	Drosophila cells	1
3D electron microscopy (MI:0410)	predetermined participant (MI:0396)	Homo sapiens HEK293F cell line (taxID:9606)	HEK293F cells	1
3D electron microscopy (MI:0410)	predetermined participant (MI:0396)	Homo sapiens (taxID:9606)	Human cells	1
3D electron microscopy (MI:0410)	experimental participant identification (MI:0661)	Homo sapiens HEK293F cell line (taxID:9606)	HEK293F cells	1
3D electron microscopy (MI:0410)	identification by structure determination (MI:2287)	Homo sapiens HEK293F cell line (taxID:9606)	HEK293F cells	1
enzyme linked immunosorbent assay (MI:0411)	nucleotide sequence identification (MI:0078)	In vitro (taxID:-1)	in vitro	1
fluorescence microscopy (MI:0416)	anti tag immunostaining (MI:0707)	Chlorocebus aethiops COS-1 cells (taxID:9534)	COS-1 cells	1
fluorescence microscopy (MI:0416)	anti tag immunostaining (MI:0707)	Chlorocebus (Cercopithecus) aethiops kidney cells (taxID:9534)	Vero cells	1
fluorescence microscopy (MI:0416)	anti tag immunostaining (MI:0707)	Homo sapiens HT-29 caucasian women with colon adenocarcinoma (taxID:9606)	HT-29 cells	1
fluorescence microscopy (MI:0416)	anti tag immunostaining (MI:0707)	Canis familiaris (dog) kidney epithelial cells (taxID:9615)	MDCK cells	1
protease assay (MI:0435)	tag visualisation by fluorescence (MI:0867)	In vitro (taxID:-1)	in vitro	1
confocal microscopy (MI:0663)	immunostaining (MI:0422)	chlae-vero_e6 cells (taxID:9534)	Vero E6 cells	1
confocal microscopy (MI:0663)	immunostaining (MI:0422)	Homo sapiens epitheloid cervix carcinoma cells (taxID:9606)	HeLa cells	1
confocal microscopy (MI:0663)	immunostaining (MI:0422)	Porcine intestinal epithelial crypt cells (taxID:9834)	Porcine intestinal epithelial crypt cells	1
confocal microscopy (MI:0663)	anti tag immunostaining (MI:0707)	chlae-vero_e6 cells (taxID:9534)	Vero E6 cells	1
confocal microscopy (MI:0663)	anti tag immunostaining (MI:0707)	Homo sapiens epitheloid cervix carcinoma cells (taxID:9606)	HeLa cells	1
confocal microscopy (MI:0663)	tag visualisation by fluorescence (MI:0867)	Homo sapiens 293 cells transformed with SV40 large T antigen (taxID:9606)	HEK293T cells	1
confocal microscopy (MI:0663)	tag visualisation by fluorescence (MI:0867)	Homo sapiens epitheloid cervix carcinoma cells (taxID:9606)	HeLa cells	1
confocal microscopy (MI:0663)	immunocytochemistry (MI:1200)	chlae-vero_e6 cells (taxID:9534)	Vero E6 cells	1
confocal microscopy (MI:0663)	immunocytochemistry (MI:1200)	Homo sapiens (taxID:9606)	Human cells	1
confocal microscopy (MI:0663)	anti-tag immunocytochemistry (MI:1201)	Homo sapiens 293 cells transformed with SV40 large T antigen (taxID:9606)	HEK293T cells	1
gal4 vp16 complementation (MI:0728)	predetermined participant (MI:0396)	Homo sapiens Caucasian lung carcinoma cell line (taxID:9606)	A549 cells	1
comigration in sds page (MI:0808)	western blot (MI:0113)	Homo sapiens 293 cells transformed with SV40 large T antigen (taxID:9606)	HEK293T cells	1
comigration in sds page (MI:0808)	molecular weight estimation by coomasie staining (MI:0818)	Homo sapiens (taxID:9606)	Human cells	1
bimolecular fluorescence complementation (MI:0809)	tag visualisation by fluorescence (MI:0867)	Chlorocebus (Cercopithecus) aethiops kidney cells (taxID:9534)	Vero cells	1
solid phase assay (MI:0892)	predetermined participant (MI:0396)	In vitro (taxID:-1)	in vitro	1
ribonuclease assay (MI:0920)	predetermined participant (MI:0396)	In vitro (taxID:-1)	in vitro	1
rna immunoprecipitation (MI:1017)	reverse transcription pcr (MI:1194)	Homo sapiens 293 cells transformed with SV40 large T antigen (taxID:9606)	HEK293T cells	1
rna immunoprecipitation (MI:1017)	quantitative reverse transcription pcr (MI:1196)	HCT-8 Human ileocecal adenocarcinoma (taxID:9606)	HCT-8 cells	1
miRNA interference luciferase reporter assay (MI:2285)	tag visualisation by luciferase assay (MI:1220)	Homo sapiens 293 cells transformed with SV40 large T antigen (taxID:9606)	HEK293T cells	1
electron tomography (MI:2338)	identification by structure determination (MI:2287)	In vitro) (taxID:-1)	in vitro	1

### Sheet: ST1C - publ.stats
PMID/DOI*	IMEX ID	experimental binaries**	unique interactions***
10.1101/2020.03.31.019216	IM-27901	657	645
32353859	IM-27814	336	332
26382858	IM-26480	209	191
24550280	IM-25074	157	126
22046132	IM-27830	129	91
17520018	IM-27836	110	65
18255185	IM-27844	81	42
25720483	IM-27904	38	38
23481256	IM-27961	47	33
19640993	IM-27895	24	22
25732088	IM-27897	24	18
32272481	IM-27859	25	15
20959514	IM-27921	28	15
24109243	IM-27929	19	13
11815627	IM-27840	12	9
19224332	IM-27843	9	7
15791205	IM-27882	33	6
17428862	IM-27845	6	6
17596301	IM-27922	17	6
30102747	IM-27813	38	5
32203189	IM-27821	43	5
20831383	IM-27833	13	5
10969042	IM-27837	8	5
18448518	IM-27864	15	5
30583231	IM-27937	8	5
23486063	IM-21086	18	4
31650956	IM-27809	4	4
14647384	IM-27824	6	4
16048439	IM-27829	6	4
16157265	IM-27827	8	4
16580632	IM-27925	6	4
32225175	IM-27817	41	3
32155444	IM-27846	44	3
32075877	IM-27946	44	3
15479853	IM-27894	5	3
20844028	IM-27826	11	3
31138817	IM-27879	11	3
26801988	IM-27825	6	3
19924243	IM-27876	3	3
18433331	IM-27856	6	3
18231581	IM-27857	8	3
15848177	IM-11103	20	2
15094372	IM-27913	19	2
16226257	IM-11111	8	2
23831647	IM-21830	7	2
26855426	IM-25366	4	2
31160783	IM-27499	2	2
32132184	IM-27823	20	2
32332765	IM-27945	40	2
18931070	IM-27881	26	2
22291007	IM-27865	27	2
29279395	IM-27867	6	2
29887526	IM-27822	10	2
27489282	IM-27828	5	2
10.1101/2020.02.29.971093	IM-27838	3	2
17761676	IM-27880	6	2
15688292	IM-27927	3	2
32304108	IM-27884	2	2
32277040	IM-27888	4	2
28931677	IM-27920	5	2
10.1101/2020.03.14.988345	IM-27934	6	2
29925659	IM-27942	6	2
16285739	IM-27914	18	1
15862300	IM-11133	3	1
16271890	IM-14229	3	1
23178926	IM-27962	19	1
16338414	IM-14234	3	1
16698550	IM-8426	10	1
16843897	IM-8448	1	1
16894145	IM-23797	1	1
18550812	IM-9382	3	1
19838190	IM-14322	1	1
19901337	IM-14877	3	1
26935699	IM-25362	2	1
32225176	IM-27816	17	1
26867007	IM-27820	2	1
31315999	IM-27835	1	1
16053703	IM-27926	2	1
32231345	IM-27873	4	1
21068237	IM-27839	3	1
17705188	IM-27853	1	1
17037517	IM-27855	12	1
16998888	IM-27866	12	1
28690868	IM-27885	1	1
17947532	IM-27899	5	1
17412287	IM-27905	1	1
	* DOIs are used for preprints, PMIDs for peer-reviewed publications
	** Sum of binary interaction evidence plus spoke-expanded non-binary interactions.
	*** Unique molecule pairs found per publication
