## Supplementary Table 3 for "The IMEx Coronavirus interactome: an evolving map of Coronaviridae-Host molecular interactions"

### Sheet: Legend
	Supplementary table 3: Tissue enrichment analysis as performed with TissueEnrich
	Supplementary table 3A: Tissue enrichments for SARS-CoV-1-interacting human proteins
	Supplementary table 3B: Tissue enrichments for SARS-CoV-2-interacting human proteins
	Supplementary table 3C: Tissue enrichments for human proteins found in Gordon et al. 2020 (PMID:32353859) and low throughtput studies
	Supplementary table 3D: Tissue enrichments for human proteins found in Li et al. 2020 (DOI:10.1101/2020.03.31.019216) and low throughtput studies

### Sheet: ST3A - SARS-CoV-1
Tissue	Log10PValue	Tissue.Specific.Genes	fold.change	samples
Lung	0	1	6.51543	9
Liver	0	2	1.7103	10
Testis	0	1	0.121621	10
Adipose Tissue	0	0	0	5
Adrenal Gland	0	0	0	3
Appendix	0	0	0	3
Bone Marrow	0	0	0	4
Breast	0	0	0	4
Cerebral Cortex	0	0	0	3
Cervix, uterine	0	0	0	2
Colon	0	0	0	13
Duodenum	0	0	0	2
Endometrium	0	0	0	5
Esophagus	0	0	0	3
Fallopian Tube	0	0	0	5
Gallbladder	0	0	0	3
Heart Muscle	0	0	0	4
Kidney	0	0	0	9
Ovary	0	0	0	3
Pancreas	0	0	0	2
Placenta	0	0	0	8
Prostate	0	0	0	9
Rectum	0	0	0	4
Salivary Gland	0	0	0	3
Seminal Vesicle	0	0	0	3
Skeletal Muscle	0	0	0	5
Skin	0	0	0	3
Small Intestine	0	0	0	4
Spleen	0	0	0	5
Stomach	0	0	0	4
Thyroid Gland	0	0	0	5
Tonsil	0	0	0	5
Urinary Bladder	0	0	0	2
Lymph Node	0	0	NA	5
Smooth Muscle	0	0	NA	3

### Sheet: ST3B - SARS-CoV-2
Tissue	Log10PValue	Tissue.Specific.Genes	fold.change	samples
Skeletal Muscle	0	2	0.737008	5
Placenta	0	1	0.440407	8
Cerebral Cortex	0	3	0.241831	3
Liver	0	1	0.225709	10
Testis	0	7	0.224705	10
Adipose Tissue	0	0	0	5
Adrenal Gland	0	0	0	3
Appendix	0	0	0	3
Bone Marrow	0	0	0	4
Breast	0	0	0	4
Cervix, uterine	0	0	0	2
Colon	0	0	0	13
Duodenum	0	0	0	2
Endometrium	0	0	0	5
Esophagus	0	0	0	3
Fallopian Tube	0	0	0	5
Gallbladder	0	0	0	3
Heart Muscle	0	0	0	4
Kidney	0	0	0	9
Lung	0	0	0	9
Ovary	0	0	0	3
Pancreas	0	0	0	2
Prostate	0	0	0	9
Rectum	0	0	0	4
Salivary Gland	0	0	0	3
Seminal Vesicle	0	0	0	3
Skin	0	0	0	3
Small Intestine	0	0	0	4
Spleen	0	0	0	5
Stomach	0	0	0	4
Thyroid Gland	0	0	0	5
Tonsil	0	0	0	5
Urinary Bladder	0	0	0	2
Lymph Node	0	0	NA	5
Smooth Muscle	0	0	NA	3

### Sheet: ST3C - Gordon_LT
Tissue	Log10PValue	Tissue.Specific.Genes	fold.change	samples
Placenta	0	1	0.720179	8
Liver	0	1	0.369092	10
Cerebral Cortex	0	2	0.263637	3
Testis	0	3	0.157479	10
Adipose Tissue	0	0	0	5
Adrenal Gland	0	0	0	3
Appendix	0	0	0	3
Bone Marrow	0	0	0	4
Breast	0	0	0	4
Cervix, uterine	0	0	0	2
Colon	0	0	0	13
Duodenum	0	0	0	2
Endometrium	0	0	0	5
Esophagus	0	0	0	3
Fallopian Tube	0	0	0	5
Gallbladder	0	0	0	3
Heart Muscle	0	0	0	4
Kidney	0	0	0	9
Lung	0	0	0	9
Ovary	0	0	0	3
Pancreas	0	0	0	2
Prostate	0	0	0	9
Rectum	0	0	0	4
Salivary Gland	0	0	0	3
Seminal Vesicle	0	0	0	3
Skeletal Muscle	0	0	0	5
Skin	0	0	0	3
Small Intestine	0	0	0	4
Spleen	0	0	0	5
Stomach	0	0	0	4
Thyroid Gland	0	0	0	5
Tonsil	0	0	0	5
Urinary Bladder	0	0	0	2
Lymph Node	0	0	NA	5
Smooth Muscle	0	0	NA	3

### Sheet: ST3D - Li_LT
Tissue	Log10PValue	Tissue.Specific.Genes	fold.change	samples
Skeletal Muscle	0	2	1.79416	5
Testis	0	5	0.390729	10
Cerebral Cortex	0	1	0.196237	3
Adipose Tissue	0	0	0	5
Adrenal Gland	0	0	0	3
Appendix	0	0	0	3
Bone Marrow	0	0	0	4
Breast	0	0	0	4
Cervix, uterine	0	0	0	2
Colon	0	0	0	13
Duodenum	0	0	0	2
Endometrium	0	0	0	5
Esophagus	0	0	0	3
Fallopian Tube	0	0	0	5
Gallbladder	0	0	0	3
Heart Muscle	0	0	0	4
Kidney	0	0	0	9
Liver	0	0	0	10
Lung	0	0	0	9
Ovary	0	0	0	3
Pancreas	0	0	0	2
Placenta	0	0	0	8
Prostate	0	0	0	9
Rectum	0	0	0	4
Salivary Gland	0	0	0	3
Seminal Vesicle	0	0	0	3
Skin	0	0	0	3
Small Intestine	0	0	0	4
Spleen	0	0	0	5
Stomach	0	0	0	4
Thyroid Gland	0	0	0	5
Tonsil	0	0	0	5
Urinary Bladder	0	0	0	2
Lymph Node	0	0	NA	5
Smooth Muscle	0	0	NA	3
