## Supplementary Table 4 for "The IMEx Coronavirus interactome: an evolving map of Coronaviridae-Host molecular interactions"

### Sheet: Legend
	Supplementary table 4: Representation of targets detected in SARS-CoV-2 HT studies and human complexes as represented in the Complex Portal
	Overlap for human proteins found in the two main high-throughput SARS-CoV-2 subsets curated in the IMEx Coronavirus dataset with respect to human complexes currently available in the Complex Portal (www.ebi.ac.uk/complexportal)
	Specific proteins found in each subset are counted and provided, along with the percentage of the complex components represented.

### Sheet: ST4 - Subsets&human complexes
complex_ID	Complex_name	size.complex	complex.components	in.Gordon	in.Li	Gordon.coverage.percentage	Gordon.nr.prots.represented	Gordon.prots.represented	Li.coverage.percentage	Li.nr.prots.represented	Li.prots.represented
CPX-125	Sodium:potassium-exchanging ATPase complex	3	P54710|P05026|P05023	yes	yes	33.33	1	P05026	33.33	1	P05023
CPX-3321	SIN3A histone deacetylase complex	15	Q9H7L9|Q96ST3|Q9HAJ7|O75446|Q15393|Q16576|Q09028|Q9H160|Q9UK53|Q92769|Q13547|P29374|Q5PSV4|Q9HCU9|Q4LE39	yes	yes	6.67	1	Q92769	6.67	1	Q16576
CPX-3322	SIN3B histone deacetylase complex	15	Q9H7L9|O75182|Q9HAJ7|O75446|Q15393|Q16576|Q09028|Q9H160|Q9UK53|Q92769|Q13547|P29374|Q5PSV4|Q9HCU9|Q4LE39	yes	yes	6.67	1	Q92769	6.67	1	Q16576
CPX-3323	SIN3A histone deacetylase complex, ES cell-specific variant	18	Q15393|Q8NFU7|O15294|Q9NP50|Q9H7L9|Q96ST3|Q9HAJ7|O75446|Q16576|Q09028|Q9H160|Q9UK53|Q92769|Q13547|P29374|Q5PSV4|Q9HCU9|Q4LE39	yes	yes	5.56	1	Q92769	5.56	1	Q16576
CPX-476	Nuclear exosome complex, DIS3-EXOSC10 variant	13	CHEBI:18420|CHEBI:18420|Q01780|Q9Y2L1|Q06265|Q96B26|Q15024|Q5RKV6|Q9NQT4|Q9NPD3|Q9NQT5|Q13868|Q9Y3B2	yes	yes	30.77	4	Q96B26|Q9NQT4|Q9NQT5|Q13868	15.38	2	Q15024|Q13868
CPX-5225	28S mitochondrial small ribosomal subunit	31	URS000044DFF6_9606|Q96EY7|P82933|Q9Y2R9|P82932|P82675|P82673|P82930|Q9Y291|Q92665|Q9Y2Q9|Q92552|Q9BYN8|P82663|Q96EL2|Q9Y3D9|P82650|P82921|Q9Y399|Q9Y3D5|Q9Y676|Q9Y2R5|Q9Y3D3|P82914|O60783|O15235|P82912|P82664|P51398|Q96BP2|Q9NWT8	yes	yes	12.9	4	P82675|Q92552|P82663|Q9Y399	6.45	2	Q92552|P82650
CPX-591	Nucleolar exosome complex, EXOSC10 variant	11	CHEBI:18420|Q01780|Q06265|Q96B26|Q15024|Q5RKV6|Q9NQT4|Q9NPD3|Q9NQT5|Q13868|Q9Y3B2	yes	yes	36.36	4	Q96B26|Q9NQT4|Q9NQT5|Q13868	18.18	2	Q15024|Q13868
CPX-592	Cytoplasmic exosome complex, DIS3L variant	11	Q8TF46|CHEBI:18420|Q06265|Q96B26|Q15024|Q5RKV6|Q9NQT4|Q9NPD3|Q9NQT5|Q13868|Q9Y3B2	yes	yes	36.36	4	Q96B26|Q9NQT4|Q9NQT5|Q13868	18.18	2	Q15024|Q13868
CPX-593	Exosome complex, DIS3 variant	11	CHEBI:18420|Q9Y2L1|Q06265|Q96B26|Q15024|Q5RKV6|Q9NQT4|Q9NPD3|Q9Y3B2|Q9NQT5|Q13868	yes	yes	36.36	4	Q96B26|Q9NQT4|Q9NQT5|Q13868	18.18	2	Q15024|Q13868
CPX-600	Cytoplasmic exosome complex, DIS3L-EXOSC10 variant	13	Q8TF46|CHEBI:18420|CHEBI:18420|Q01780|Q06265|Q96B26|Q15024|Q5RKV6|Q9NQT4|Q9NPD3|Q9NQT5|Q13868|Q9Y3B2	yes	yes	30.77	4	Q96B26|Q9NQT4|Q9NQT5|Q13868	15.38	2	Q15024|Q13868
CPX-873	Nuclear pore complex	32	P78406|Q53GS7|O15504|P52948-PRO_0000019930|Q9NRG9|Q9UKX7|P49790|P12270|Q96HA1|Q8TEM1|Q9BTX1|P52948-PRO_0000019929|P35658|Q99567|Q9BVL2|Q7Z3B4|P37198|Q8NFH5|Q8N1F7|O75694|Q92621|Q5SRE5|Q8NFH4|Q8WYP5|Q8NFH3|P49792|Q8WUM0|P57740|P55735|Q96EE3|Q9BW27|Q12769	yes	yes	21.88	7	P78406|Q8TEM1|P35658|Q99567|Q9BVL2|Q7Z3B4|P37198	3.12	1	P78406
CPX-880	MBD2/NuRD nucleosome remodeling and deacetylase complex	12	Q9UBB5|Q16576|Q09028|Q92769|Q13547|Q9BTC8|O94776|Q13330|Q12873|Q14839|Q8WXI9|Q86YP4	yes	yes	8.33	1	Q92769	8.33	1	Q16576
CPX-922	MBD3/NuRD nucleosome remodeling and deacetylase complex	12	O95983|Q16576|Q09028|Q92769|Q13547|Q9BTC8|O94776|Q13330|Q12873|Q14839|Q8WXI9|Q86YP4	yes	yes	8.33	1	Q92769	8.33	1	Q16576
CPX-1076	mCRD-poly(A)-bridging complex	5	Q14103|O75534|Q9H074|P11940|O60506	yes		40	2	O75534|P11940
CPX-1099	B-WICH chromatin remodelling complex	9	O75533|O00159-3|Q9BQG0|Q03468|P35659|Q9NR30|O60264|Q9UIG0|CHEBI:18111	yes		11.11	1	Q9NR30
CPX-1163	WASH complex, variant WASHC1/WASHC2C	5	A8K0Z3|Q12768|Q2M389|Q9Y3C0|Q9Y4E1	yes		20	1	Q2M389
CPX-1168	WASH complex, variant WASH2P/WASHC2C	5	Q6VEQ5|Q12768|Q2M389|Q9Y3C0|Q9Y4E1	yes		20	1	Q2M389
CPX-1169	WASH complex, variant WASH3P/WASHC2C	5	C4AMC7|Q12768|Q2M389|Q9Y3C0|Q9Y4E1	yes		20	1	Q2M389
CPX-1170	WASH complex, variant WASH4P/WASHC2C	5	A8MWX3|Q12768|Q2M389|Q9Y3C0|Q9Y4E1	yes		20	1	Q2M389
CPX-1171	WASH complex, variant WASH6P/WASHC2C	5	Q9NQA3|Q12768|Q2M389|Q9Y3C0|Q9Y4E1	yes		20	1	Q2M389
CPX-1172	WASH complex, variant WASHC1/WASHC2A	5	A8K0Z3|Q12768|Q2M389|Q9Y3C0|Q641Q2	yes		20	1	Q2M389
CPX-1173	WASH complex, variant WASH2P/WASHC2A	5	Q6VEQ5|Q12768|Q2M389|Q9Y3C0|Q641Q2	yes		20	1	Q2M389
CPX-1174	WASH complex, variant WASH3P/WASHC2A	5	C4AMC7|Q12768|Q2M389|Q9Y3C0|Q641Q2	yes		20	1	Q2M389
CPX-1175	WASH complex, variant WASH4P/WASHC2A	5	A8MWX3|Q12768|Q2M389|Q9Y3C0|Q641Q2	yes		20	1	Q2M389
CPX-1176	WASH complex, variant WASH6P/WASHC2A	5	Q9NQA3|Q12768|Q2M389|Q9Y3C0|Q641Q2	yes		20	1	Q2M389
CPX-1736	Collagen type VI trimer	3	P12111|P12109|P12110	yes		33.33	1	P12109
CPX-1794	Integrin alpha5-beta1 complex	2	P05556|P08648	yes		50	1	P05556
CPX-1797	Integrin alpha3-beta1 complex	2	P05556|P26006	yes		50	1	P05556
CPX-1798	Integrin alpha1-beta1 complex	2	P56199|P05556	yes		50	1	P05556
CPX-1801	Integrin alpha2-beta1 complex	2	P05556|P17301	yes		50	1	P05556
CPX-1802	Integrin alpha4-beta1 complex	2	P13612|P05556	yes		50	1	P05556
CPX-1803	Integrin alpha6-beta1 complex	2	P23229|P05556	yes		50	1	P05556
CPX-1804	Integrin alpha7-beta1 complex	2	Q13683|P05556	yes		50	1	P05556
CPX-1815	Integrin alpha8-beta1 complex	2	P05556|P53708	yes		50	1	P05556
CPX-1816	Integrin alpha9-beta1 complex	2	P05556|Q13797	yes		50	1	P05556
CPX-1817	Integrin alpha10-beta1 complex	2	O75578|P05556	yes		50	1	P05556
CPX-1818	Integrin alpha11-beta1 complex	2	P05556|Q9UKX5	yes		50	1	P05556
CPX-1819	Integrin alphav-beta1 complex	2	P05556|P06756	yes		50	1	P05556
CPX-1907	Ripoptosome	3	Q14790|Q13546|Q13158	yes		33.33	1	Q13546
CPX-2087	DNA polymerase alpha:primase complex	4	P49642|P09884|Q14181|P49643	yes		100	4	P49642|P09884|Q14181|P49643
CPX-2731	Electron transfer flavoprotein complex	4	P38117|P13804|CHEBI:57692|CHEBI:456215	yes		25	1	P13804
CPX-329	ESCRT-III complex	11	Q9Y3E7|Q7LBR1|Q8WUX9|Q96FZ7|Q9NZZ3|Q96CF2|Q9BY43|Q9UQN3|Q9HD42|O43633|Q9H444	yes		9.09	1	O43633
CPX-477	CRL4-DDB2 E3 ubiquitin ligase complex, CUL4A variant	4	Q16531|Q13619|P62877|Q92466	yes		25	1	P62877
CPX-494	tPA-PAI-1 complex	2	P00750|P05121	yes		50	1	P00750
CPX-5051	Ubiquitous AP-3 Adaptor complex, sigma3a variant	4	Q92572|Q9Y2T2|O14617|O00203	yes		25	1	O00203
CPX-5052	Ubiquitous AP-3 Adaptor complex, sigma3b variant	4	P59780|Q9Y2T2|O14617|O00203	yes		25	1	O00203
CPX-5149	AP-2 Adaptor complex, alpha1 variant	4	Q96CW1|P53680|P63010|O95782	yes		25	1	Q96CW1
CPX-5150	AP-2 Adaptor complex, alpha2 variant	4	Q96CW1|P53680|P63010|O94973	yes		50	2	Q96CW1|O94973
CPX-5183	60S cytosolic large ribosomal subunit	50	URS000075D341_9606|URS0000ABD82A_9606|URS00000F9D45_9606|EBI-25396203|EBI-25396200|EBI-25396188|EBI-25396136|EBI-25396133|EBI-25396130|P05387|P05386|P05388|P32969|P62917|P62424|P18124|Q02878|P46777|P62945|P62987|P36578|P63173|P61513|P61927|Q9Y3U8|P18077|P42766|P49207|P62910|P62899|P62888|P47914|P46779|P46776|P61353|P83731|P62750|P62829|P46778|P84098|Q02543|Q07020|P18621|P61313|P50914|P40429|P2637…	yes		2	1	Q9Y3U8
CPX-577	Mitochondrial respiratory chain complex I	54	CHEBI:49601|CHEBI:16238|CHEBI:30408|CHEBI:64607|CHEBI:64607|CHEBI:49601|CHEBI:64607|CHEBI:64607|CHEBI:58210|CHEBI:64607|Q86Y39|Q9UI09|O00217|O95139|P03915|O95182|O75438|O95299|O43677|O96000|O43678|P56556|O14561|P03905|O43674|P03897|Q16795|O95178|P17568|P03886|O43676|O43181|Q9Y6M9|P19404|O75251|P03891|P49821|Q9NX14|O95169|O75380|O95167|O95298|P03901|O75489|Q16718|O75306|P28331|O95168|O15239|P51970…	yes		1.85	1	Q9Y6M9
CPX-648	CRL4-DDB2 E3 ubiquitin ligase complex, CUL4B variant	4	Q16531|Q13620|P62877|Q92466	yes		25	1	P62877
CPX-79	Transcription factor TFIIF complex	2	P35269|P13984	yes		50	1	P13984
CPX-1001	Calcineurin-Calmodulin complex, gamma-R1 variant	13	CHEBI:29108|CHEBI:29105|CHEBI:29034|P63098|P48454|CHEBI:29108|CHEBI:29108|CHEBI:29108|CHEBI:29108|CHEBI:29108|CHEBI:29108|P0DP23|CHEBI:29108		yes				7.69	1	P0DP23
CPX-1002	Calcineurin-Calmodulin complex, beta-R2 variant	13	CHEBI:29108|CHEBI:29108|CHEBI:29108|CHEBI:29108|P0DP23|CHEBI:29108|CHEBI:29105|CHEBI:29034|Q96LZ3|P16298|CHEBI:29108|CHEBI:29108|CHEBI:29108		yes				7.69	1	P0DP23
CPX-1003	Calcineurin-Calmodulin complex, alpha-R1 variant	13	CHEBI:29108|CHEBI:29108|CHEBI:29108|CHEBI:29108|P0DP23|CHEBI:29108|CHEBI:29105|CHEBI:29034|P63098|Q08209|CHEBI:29108|CHEBI:29108|CHEBI:29108		yes				7.69	1	P0DP23
CPX-1009	Calcineurin-Calmodulin complex, beta-R1 variant	13	CHEBI:29108|CHEBI:29108|CHEBI:29108|CHEBI:29108|P0DP23|CHEBI:29108|CHEBI:29105|CHEBI:29034|P63098|P16298|CHEBI:29108|CHEBI:29108|CHEBI:29108		yes				7.69	1	P0DP23
CPX-102	DAPK1 - calmodulin complex	3	CHEBI:29108|P0DP23|P53355		yes				33.33	1	P0DP23
CPX-1048	Calcineurin-Calmodulin complex, alpha-R2 variant	13	CHEBI:29105|CHEBI:29108|CHEBI:29108|CHEBI:29108|CHEBI:29108|P0DP23|CHEBI:29108|CHEBI:29034|Q96LZ3|Q08209|CHEBI:29108|CHEBI:29108|CHEBI:29108		yes				7.69	1	P0DP23
CPX-1050	Calcineurin-Calmodulin complex, gamma-R2 variant	13	CHEBI:29108|CHEBI:29108|CHEBI:29105|CHEBI:29034|Q96LZ3|P48454|CHEBI:29108|CHEBI:29108|CHEBI:29108|CHEBI:29108|CHEBI:29108|CHEBI:29108|P0DP23		yes				7.69	1	P0DP23
CPX-1072	RISC-loading complex, PRKRA variant	3	Q9UKV8|Q9UPY3|O75569		yes				33.33	1	O75569
CPX-1112	Calcineurin-Calmodulin-AKAP5 complex, gamma-R1 variant	14	CHEBI:29108|CHEBI:29105|CHEBI:29034|P24588|P63098|P48454|CHEBI:29108|CHEBI:29108|CHEBI:29108|CHEBI:29108|CHEBI:29108|CHEBI:29108|CHEBI:29108|P0DP23		yes				7.14	1	P0DP23
CPX-1114	Calcineurin-Calmodulin-AKAP5 complex, alpha-R2 variant	14	CHEBI:29108|CHEBI:29105|CHEBI:29034|P24588|Q96LZ3|Q08209|CHEBI:29108|CHEBI:29108|CHEBI:29108|CHEBI:29108|CHEBI:29108|CHEBI:29108|CHEBI:29108|P0DP23		yes				7.14	1	P0DP23
CPX-1116	Calcineurin-Calmodulin-AKAP5 complex, beta-R2 variant	14	CHEBI:29108|CHEBI:29108|CHEBI:29105|CHEBI:29034|P24588|Q96LZ3|P16298|CHEBI:29108|CHEBI:29108|CHEBI:29108|CHEBI:29108|CHEBI:29108|CHEBI:29108|P0DP23		yes				7.14	1	P0DP23
CPX-1118	Calcineurin-Calmodulin-AKAP5 complex, gamma-R2 variant	14	CHEBI:29108|CHEBI:29105|CHEBI:29034|P24588|Q96LZ3|P48454|CHEBI:29108|CHEBI:29108|CHEBI:29108|CHEBI:29108|CHEBI:29108|CHEBI:29108|CHEBI:29108|P0DP23		yes				7.14	1	P0DP23
CPX-130	ANXA2-PCSK9 complex	2	Q8NBP7|P07355		yes				50	1	P07355
CPX-132	BAT3 complex	3	P11441|P46379|Q7L5D6		yes				33.33	1	P46379
CPX-1847	HAUS complex	8	O94927|Q99871|Q96CS2|Q7Z4H7|Q9BT25|Q68CZ6|Q9NVX0|Q9H6D7		yes				12.5	1	Q7Z4H7
CPX-1995	6-phosphofructo-2-kinase/fructose-2,6-biphosphatase 3 complex	1	Q16875		yes				100	1	Q16875
CPX-2003	Cyclin A1-CDK1 complex	2	P78396|P06493		yes				50	1	P06493
CPX-2004	Cyclin A2-CDK1 complex	2	P20248|P06493		yes				50	1	P06493
CPX-2007	Cyclin B1-CDK1 complex	2	P14635|P06493		yes				50	1	P06493
CPX-2008	Cyclin B2-CDK1 complex	2	P06493|O95067		yes				50	1	P06493
CPX-265	Telomerase holoenzyme complex	10	Q9NX24|Q9NPE3|O60832|Q9NY12|O60832|Q9NY12|URS00004A7003_9606|O14746|Q9NX24|Q9NPE3		yes				20	2	O60832|O60832
CPX-2940	MCM complex	6	P33991|P33993|P33992|P25205|Q14566|P49736		yes				16.67	1	P25205
CPX-415	DNA replication factor C complex	5	P35251|P35250|P35249|P40938|P40937		yes				60	3	P35251|P35250|P40938
CPX-4526	CMG helicase complex	11	CPX-787|O75419|CPX-2940		yes				9.09	1	P25205
CPX-5223	40S cytosolic small ribosomal subunit	33	P08865|P46781|P62241|P62081|P62753|P46782|EBI-25401924|P61247|P23396|P62273|P62857|P62979|EBI-25401948|P62854|P62851|P62847|P62266|P63220|P60866|P15880|P39019|P62269|P08708|P62249|P62244|P62841|P62263|P62277|P25398|P62280|P46783|P62861|URS0000704D22_9606		yes				21.21	7	P08865|P46782|P62269|P08708|P62263|P25398|P46783
CPX-5226	39S mitochondrial large ribosomal subunit	54	Q9NVS2|Q7Z7F7|Q6P161|Q4U2R6|Q8N5N7|Q9BYC8|Q9NRX2|URS000080E36F_9606|Q9BQC6|Q9NP92|Q9BYD2|Q14197|Q96EL3|Q86TS9|Q13405|Q96GC5|Q9HD33|Q9H2W6|Q9BRJ2|Q9H9J2|Q8N983|Q9Y6G3|Q8IXM3|Q9NQ50|Q9BYD3|Q9NYK5|Q96DV4|Q9BZE1|Q9P0J6|Q9NZE8|Q9BQ48|O75394|Q8TCC3|P09001|Q13084|Q9P0M9|Q96A35|Q16540|Q9NWU5|Q7Z2W9|Q9BYC9|Q5T653|P49406|Q9H0U6|Q9NX20|Q9P015|Q6P1L8|Q9BYD1|P52815|Q9Y3B7|Q7Z7H8|Q9BYD6|Q8TAE8|URS000047A7F4_96…		yes				1.85	1	Q9P015
CPX-538	PCNA homotrimer	1	P12004		yes				100	1	P12004
CPX-674	Calcineurin-Calmodulin-AKAP5 complex, alpha-R1 variant	14	CHEBI:29108|CHEBI:29105|CHEBI:29034|P24588|P63098|Q08209|CHEBI:29108|CHEBI:29108|CHEBI:29108|CHEBI:29108|CHEBI:29108|CHEBI:29108|CHEBI:29108|P0DP23		yes				7.14	1	P0DP23
CPX-688	NuRF chromatin remodelling complex	4	Q16576|Q09028|Q12830|P28370		yes				25	1	Q16576
CPX-846	INO80 chromatin remodeling complex	15	Q53TQ3|Q96EZ8|Q8NBZ0|Q9C086|O96019|Q9H981|P25490|Q9H9F9|Q6PI98|Q9Y5K5|Q9ULG1|Q9Y230|Q9Y265|Q6P4R8|P0C1Z6		yes				6.67	1	Q9Y265
CPX-850	AHNAK - Annexin A2 - S100-A10 complex	7	CHEBI:29108|CHEBI:29108|Q09666|P60903|P60903|P07355|P07355		yes				28.57	2	P07355|P07355
CPX-853	Annexin A2 - S100-A10 complex	6	P60903|P60903|P07355|P07355|CHEBI:29108|CHEBI:29108		yes				33.33	2	P07355|P07355
CPX-856	SMARCA3 - Annexin A2 - S100-A10 complex	6	Q14527|Q14527|P60903|P60903|P07355|P07355		yes				33.33	2	P07355|P07355
CPX-974	SRCAP histone exchanging complex	9	O43257|Q15906|Q9NPF5|O95619|Q9GZN1|O96019|Q9Y230|Q9Y265|Q6ZRS2		yes				11.11	1	Q9Y265
CPX-978	NuA4 histone acetyltransferase complex	19	P60709|Q9NV56|O96019|Q9H0E9|Q9NPF5|Q9HAF1|Q9H2F5|Q52LR7|Q9NXR8|Q92993|Q9UBU8|Q15014|Q9Y265|Q9Y230|Q15906|O95619|Q96L91|Q9Y4A5|Q05BQ5		yes				5.26	1	Q9Y265
CPX-979	Condensin I complex	5	Q15003|Q9BPX3|Q15021|Q9NTJ3|O95347		yes				40	2	Q9NTJ3|O95347
CPX-985	Condensin II complex	5	Q6IBW4|Q86XI2|P42695|Q9NTJ3|O95347		yes				40	2	Q9NTJ3|O95347
CPX-998	Calcineurin-Calmodulin-AKAP5 complex, beta-R1 variant	14	CHEBI:29108|CHEBI:29108|CHEBI:29108|CHEBI:29108|P0DP23|CHEBI:29108|CHEBI:29105|CHEBI:29034|P24588|P63098|P16298|CHEBI:29108|CHEBI:29108|CHEBI:29108		yes				7.14	1	P0DP23
